# Sequence-sensitive elastic network captures dynamical features necessary for miR-125a maturation

**DOI:** 10.1101/2022.06.09.495567

**Authors:** Olivier Mailhot, Vincent Frappier, François Major, Rafael Najmanovich

## Abstract

The Elastic Network Contact Model (ENCoM) is a coarse-grained normal mode analysis (NMA) model unique in its all-atom sensitivity to the sequence of the studied macromolecule and thus to the effect of mutations. We adapted ENCoM to simulate the dynamics of ribonucleic acid (RNA) molecules, benchmarked its performance against other popular NMA models and used it to study the 3D structural dynamics of human microRNA miR-125a, leveraging high-throughput data on the maturation efficiency of over 26 000 sequence variants. We also introduce a novel way of using dynamical information from NMA to train multivariate linear regression models, with the purpose of highlighting the most salient contributions of dynamics to function. ENCoM has a similar performance profile on RNA than on proteins when compared to the Anisotropic Network Model (ANM), the most widely used coarse-grained NMA model; it has the advantage on predicting large-scale motions while ANM performs better on B-factors prediction. A stringent benchmark from the miR-125a maturation dataset, in which the training set contains no sequence information in common with the testing set, reveals that ENCoM is the only tested model able to capture signal beyond the sequence. This ability translates to better predictive power on a second benchmark in which sequence features are shared between the train and test sets. When training the linear regression model using all available data, the dynamical features identified as necessary for miR-125a maturation point to known patterns but also offer new insights into the biogenesis of microRNAs. Our novel approach combining NMA with multivariate linear regression is generalizable to any macromolecule for which relatively high-throughput mutational data is available.

**Availability:** ENCoM is open source software part of the NRGTEN package available at https://github.com/gregorpatof/nrgten_package
