## Supplementary material for "Sequence-sensitive elastic network captures dynamical features necessary for miR-125a maturation": Experimental data on maturation

maturation_score	variant	sequence
0.5987236721611721	C78G	UGCCAGUCUCUAGGUCCCUGAGACCCUUUAACCUGUGAGGACAUCCAGGGUCACAGGUGAGGUUCUUGGGAGCCUGGGGUCUGGCC
0.7249654348919052	U9A_C78A	UGCCAGUCACUAGGUCCCUGAGACCCUUUAACCUGUGAGGACAUCCAGGGUCACAGGUGAGGUUCUUGGGAGCCUGGAGUCUGGCC
1.1040484600433582	G6C_C81U	UGCCACUCUCUAGGUCCCUGAGACCCUUUAACCUGUGAGGACAUCCAGGGUCACAGGUGAGGUUCUUGGGAGCCUGGCGUUUGGCC
0.5407826716294458	A21C_U66G	UGCCAGUCUCUAGGUCCCUGCGACCCUUUAACCUGUGAGGACAUCCAGGGUCACAGGUGAGGUUCGUGGGAGCCUGGCGUCUGGCC
0.7126360907610908	C24A_U63A	UGCCAGUCUCUAGGUCCCUGAGAACCUUUAACCUGUGAGGACAUCCAGGGUCACAGGUGAGGAUCUUGGGAGCCUGGCGUCUGGCC
0.27939056280662683	C18G_G69U	UGCCAGUCUCUAGGUCCGUGAGACCCUUUAACCUGUGAGGACAUCCAGGGUCACAGGUGAGGUUCUUGUGAGCCUGGCGUCUGGCC
0.8452980087288596	C24U_U63G	UGCCAGUCUCUAGGUCCCUGAGAUCCUUUAACCUGUGAGGACAUCCAGGGUCACAGGUGAGGGUCUUGGGAGCCUGGCGUCUGGCC
0.9002992398457003	G72U	UGCCAGUCUCUAGGUCCCUGAGACCCUUUAACCUGUGAGGACAUCCAGGGUCACAGGUGAGGUUCUUGGGAUCCUGGCGUCUGGCC
0.9554199927431059	C18G_G69C	UGCCAGUCUCUAGGUCCGUGAGACCCUUUAACCUGUGAGGACAUCCAGGGUCACAGGUGAGGUUCUUGCGAGCCUGGCGUCUGGCC
0.2963606574989265	G69C	UGCCAGUCUCUAGGUCCCUGAGACCCUUUAACCUGUGAGGACAUCCAGGGUCACAGGUGAGGUUCUUGCGAGCCUGGCGUCUGGCC
0.655740268767377	G84A	UGCCAGUCUCUAGGUCCCUGAGACCCUUUAACCUGUGAGGACAUCCAGGGUCACAGGUGAGGUUCUUGGGAGCCUGGCGUCUGACC
1.207628757736516	A21G_U66C	UGCCAGUCUCUAGGUCCCUGGGACCCUUUAACCUGUGAGGACAUCCAGGGUCACAGGUGAGGUUCCUGGGAGCCUGGCGUCUGGCC
0.5924903846153845	C24G_U63A	UGCCAGUCUCUAGGUCCCUGAGAGCCUUUAACCUGUGAGGACAUCCAGGGUCACAGGUGAGGAUCUUGGGAGCCUGGCGUCUGGCC
0.06335101679929254	A21U	UGCCAGUCUCUAGGUCCCUGUGACCCUUUAACCUGUGAGGACAUCCAGGGUCACAGGUGAGGUUCUUGGGAGCCUGGCGUCUGGCC
0.6241006787330318	G84U	UGCCAGUCUCUAGGUCCCUGAGACCCUUUAACCUGUGAGGACAUCCAGGGUCACAGGUGAGGUUCUUGGGAGCCUGGCGUCUGUCC
1.202856029106029	A12U_U75A	UGCCAGUCUCUUGGUCCCUGAGACCCUUUAACCUGUGAGGACAUCCAGGGUCACAGGUGAGGUUCUUGGGAGCCAGGCGUCUGGCC
0.8964755460588796	C24U	UGCCAGUCUCUAGGUCCCUGAGAUCCUUUAACCUGUGAGGACAUCCAGGGUCACAGGUGAGGUUCUUGGGAGCCUGGCGUCUGGCC
1.0514128551628552	A12G	UGCCAGUCUCUGGGUCCCUGAGACCCUUUAACCUGUGAGGACAUCCAGGGUCACAGGUGAGGUUCUUGGGAGCCUGGCGUCUGGCC
0.6024084912671868	A21C_U66A	UGCCAGUCUCUAGGUCCCUGCGACCCUUUAACCUGUGAGGACAUCCAGGGUCACAGGUGAGGUUCAUGGGAGCCUGGCGUCUGGCC
0.5426346670802313	U15G	UGCCAGUCUCUAGGGCCCUGAGACCCUUUAACCUGUGAGGACAUCCAGGGUCACAGGUGAGGUUCUUGGGAGCCUGGCGUCUGGCC
0.5257218160627253	C18U_G69C	UGCCAGUCUCUAGGUCCUUGAGACCCUUUAACCUGUGAGGACAUCCAGGGUCACAGGUGAGGUUCUUGCGAGCCUGGCGUCUGGCC
0.3274972129319948	C18G_G69A	UGCCAGUCUCUAGGUCCGUGAGACCCUUUAACCUGUGAGGACAUCCAGGGUCACAGGUGAGGUUCUUGAGAGCCUGGCGUCUGGCC
0.8473812363347245	C24A	UGCCAGUCUCUAGGUCCCUGAGAACCUUUAACCUGUGAGGACAUCCAGGGUCACAGGUGAGGUUCUUGGGAGCCUGGCGUCUGGCC
0.8128310560053983	C3A_G84C	UGACAGUCUCUAGGUCCCUGAGACCCUUUAACCUGUGAGGACAUCCAGGGUCACAGGUGAGGUUCUUGGGAGCCUGGCGUCUGCCC
1.1225074500471661	G6U_C81U	UGCCAUUCUCUAGGUCCCUGAGACCCUUUAACCUGUGAGGACAUCCAGGGUCACAGGUGAGGUUCUUGGGAGCCUGGCGUUUGGCC
0.7683531032830095	C18A_G69U	UGCCAGUCUCUAGGUCCAUGAGACCCUUUAACCUGUGAGGACAUCCAGGGUCACAGGUGAGGUUCUUGUGAGCCUGGCGUCUGGCC
0.8366838860913353	C18U	UGCCAGUCUCUAGGUCCUUGAGACCCUUUAACCUGUGAGGACAUCCAGGGUCACAGGUGAGGUUCUUGGGAGCCUGGCGUCUGGCC
0.3535926641504913	G6U_C81G	UGCCAUUCUCUAGGUCCCUGAGACCCUUUAACCUGUGAGGACAUCCAGGGUCACAGGUGAGGUUCUUGGGAGCCUGGCGUGUGGCC
0.48312620948234136	C3A_G84A	UGACAGUCUCUAGGUCCCUGAGACCCUUUAACCUGUGAGGACAUCCAGGGUCACAGGUGAGGUUCUUGGGAGCCUGGCGUCUGACC
0.6440892928685896	A12G_U75G	UGCCAGUCUCUGGGUCCCUGAGACCCUUUAACCUGUGAGGACAUCCAGGGUCACAGGUGAGGUUCUUGGGAGCCGGGCGUCUGGCC
1.1844973009446695	C3A_G84U	UGACAGUCUCUAGGUCCCUGAGACCCUUUAACCUGUGAGGACAUCCAGGGUCACAGGUGAGGUUCUUGGGAGCCUGGCGUCUGUCC
0.48665711947626966	C81A	UGCCAGUCUCUAGGUCCCUGAGACCCUUUAACCUGUGAGGACAUCCAGGGUCACAGGUGAGGUUCUUGGGAGCCUGGCGUAUGGCC
1.2685286935286937	C3U_G84A	UGUCAGUCUCUAGGUCCCUGAGACCCUUUAACCUGUGAGGACAUCCAGGGUCACAGGUGAGGUUCUUGGGAGCCUGGCGUCUGACC
0.552316617981175	U15C_G72U	UGCCAGUCUCUAGGCCCCUGAGACCCUUUAACCUGUGAGGACAUCCAGGGUCACAGGUGAGGUUCUUGGGAUCCUGGCGUCUGGCC
1.1046041666666664	G6A_C81U	UGCCAAUCUCUAGGUCCCUGAGACCCUUUAACCUGUGAGGACAUCCAGGGUCACAGGUGAGGUUCUUGGGAGCCUGGCGUUUGGCC
0.7139379469736611	C24G_U63G	UGCCAGUCUCUAGGUCCCUGAGAGCCUUUAACCUGUGAGGACAUCCAGGGUCACAGGUGAGGGUCUUGGGAGCCUGGCGUCUGGCC
1.246657509157509	U63C	UGCCAGUCUCUAGGUCCCUGAGACCCUUUAACCUGUGAGGACAUCCAGGGUCACAGGUGAGGCUCUUGGGAGCCUGGCGUCUGGCC
1.0418151969981237	U9G_C78A	UGCCAGUCGCUAGGUCCCUGAGACCCUUUAACCUGUGAGGACAUCCAGGGUCACAGGUGAGGUUCUUGGGAGCCUGGAGUCUGGCC
1.0783444816053513	U9C_C78U	UGCCAGUCCCUAGGUCCCUGAGACCCUUUAACCUGUGAGGACAUCCAGGGUCACAGGUGAGGUUCUUGGGAGCCUGGUGUCUGGCC
0.7795926113360326	U9G	UGCCAGUCGCUAGGUCCCUGAGACCCUUUAACCUGUGAGGACAUCCAGGGUCACAGGUGAGGUUCUUGGGAGCCUGGCGUCUGGCC
0.5686507936507937	U9C_C78A	UGCCAGUCCCUAGGUCCCUGAGACCCUUUAACCUGUGAGGACAUCCAGGGUCACAGGUGAGGUUCUUGGGAGCCUGGAGUCUGGCC
0.6444944168734491	U75A	UGCCAGUCUCUAGGUCCCUGAGACCCUUUAACCUGUGAGGACAUCCAGGGUCACAGGUGAGGUUCUUGGGAGCCAGGCGUCUGGCC
0.9419437201216861	A12G_U75C	UGCCAGUCUCUGGGUCCCUGAGACCCUUUAACCUGUGAGGACAUCCAGGGUCACAGGUGAGGUUCUUGGGAGCCCGGCGUCUGGCC
0.8913318876968729	A12U_U75G	UGCCAGUCUCUUGGUCCCUGAGACCCUUUAACCUGUGAGGACAUCCAGGGUCACAGGUGAGGUUCUUGGGAGCCGGGCGUCUGGCC
0.4114516559829069	U9G_C78G	UGCCAGUCGCUAGGUCCCUGAGACCCUUUAACCUGUGAGGACAUCCAGGGUCACAGGUGAGGUUCUUGGGAGCCUGGGGUCUGGCC
0.8505460588793922	C24G	UGCCAGUCUCUAGGUCCCUGAGAGCCUUUAACCUGUGAGGACAUCCAGGGUCACAGGUGAGGUUCUUGGGAGCCUGGCGUCUGGCC
1.0304942144719689	G6C_C81G	UGCCACUCUCUAGGUCCCUGAGACCCUUUAACCUGUGAGGACAUCCAGGGUCACAGGUGAGGUUCUUGGGAGCCUGGCGUGUGGCC
1.012536421911422	U63G	UGCCAGUCUCUAGGUCCCUGAGACCCUUUAACCUGUGAGGACAUCCAGGGUCACAGGUGAGGGUCUUGGGAGCCUGGCGUCUGGCC
0.7956798483206935	C24A_U63C	UGCCAGUCUCUAGGUCCCUGAGAACCUUUAACCUGUGAGGACAUCCAGGGUCACAGGUGAGGCUCUUGGGAGCCUGGCGUCUGGCC
0.17071136827774028	U66A	UGCCAGUCUCUAGGUCCCUGAGACCCUUUAACCUGUGAGGACAUCCAGGGUCACAGGUGAGGUUCAUGGGAGCCUGGCGUCUGGCC
1.0253272842181294	U9A_C78U	UGCCAGUCACUAGGUCCCUGAGACCCUUUAACCUGUGAGGACAUCCAGGGUCACAGGUGAGGUUCUUGGGAGCCUGGUGUCUGGCC
0.911943997856377	C18U_G69A	UGCCAGUCUCUAGGUCCUUGAGACCCUUUAACCUGUGAGGACAUCCAGGGUCACAGGUGAGGUUCUUGAGAGCCUGGCGUCUGGCC
1.0395490800548053	C3U_G84U	UGUCAGUCUCUAGGUCCCUGAGACCCUUUAACCUGUGAGGACAUCCAGGGUCACAGGUGAGGUUCUUGGGAGCCUGGCGUCUGUCC
0.5690898137750328	G6C_C81A	UGCCACUCUCUAGGUCCCUGAGACCCUUUAACCUGUGAGGACAUCCAGGGUCACAGGUGAGGUUCUUGGGAGCCUGGCGUAUGGCC
1.0000775434243176	U9A	UGCCAGUCACUAGGUCCCUGAGACCCUUUAACCUGUGAGGACAUCCAGGGUCACAGGUGAGGUUCUUGGGAGCCUGGCGUCUGGCC
0.9788721955128206	G72A	UGCCAGUCUCUAGGUCCCUGAGACCCUUUAACCUGUGAGGACAUCCAGGGUCACAGGUGAGGUUCUUGGGAACCUGGCGUCUGGCC
0.7846287393162396	C78U	UGCCAGUCUCUAGGUCCCUGAGACCCUUUAACCUGUGAGGACAUCCAGGGUCACAGGUGAGGUUCUUGGGAGCCUGGUGUCUGGCC
0.673495170748534	C18A_G69C	UGCCAGUCUCUAGGUCCAUGAGACCCUUUAACCUGUGAGGACAUCCAGGGUCACAGGUGAGGUUCUUGCGAGCCUGGCGUCUGGCC
0.6541472416472417	C24A_U63G	UGCCAGUCUCUAGGUCCCUGAGAACCUUUAACCUGUGAGGACAUCCAGGGUCACAGGUGAGGGUCUUGGGAGCCUGGCGUCUGGCC
0.4637111686390547	U15A_G72A	UGCCAGUCUCUAGGACCCUGAGACCCUUUAACCUGUGAGGACAUCCAGGGUCACAGGUGAGGUUCUUGGGAACCUGGCGUCUGGCC
0.8218281835205995	A12U_U75C	UGCCAGUCUCUUGGUCCCUGAGACCCUUUAACCUGUGAGGACAUCCAGGGUCACAGGUGAGGUUCUUGGGAGCCCGGCGUCUGGCC
0.2980530551009266	A21C	UGCCAGUCUCUAGGUCCCUGCGACCCUUUAACCUGUGAGGACAUCCAGGGUCACAGGUGAGGUUCUUGGGAGCCUGGCGUCUGGCC
0.9576786688488816	U15G_G72U	UGCCAGUCUCUAGGGCCCUGAGACCCUUUAACCUGUGAGGACAUCCAGGGUCACAGGUGAGGUUCUUGGGAUCCUGGCGUCUGGCC
0.5195302648171501	U15G_G72A	UGCCAGUCUCUAGGGCCCUGAGACCCUUUAACCUGUGAGGACAUCCAGGGUCACAGGUGAGGUUCUUGGGAACCUGGCGUCUGGCC
0.8013486842105264	U75G	UGCCAGUCUCUAGGUCCCUGAGACCCUUUAACCUGUGAGGACAUCCAGGGUCACAGGUGAGGUUCUUGGGAGCCGGGCGUCUGGCC
0.5180846153846153	A21U_U66A	UGCCAGUCUCUAGGUCCCUGUGACCCUUUAACCUGUGAGGACAUCCAGGGUCACAGGUGAGGUUCAUGGGAGCCUGGCGUCUGGCC
0.6216318523430593	U15C_G72A	UGCCAGUCUCUAGGCCCCUGAGACCCUUUAACCUGUGAGGACAUCCAGGGUCACAGGUGAGGUUCUUGGGAACCUGGCGUCUGGCC
0.9693258050089446	C24G_U63C	UGCCAGUCUCUAGGUCCCUGAGAGCCUUUAACCUGUGAGGACAUCCAGGGUCACAGGUGAGGCUCUUGGGAGCCUGGCGUCUGGCC
0.991590253014094	A12C_U75G	UGCCAGUCUCUCGGUCCCUGAGACCCUUUAACCUGUGAGGACAUCCAGGGUCACAGGUGAGGUUCUUGGGAGCCGGGCGUCUGGCC
0.5734141497561741	G69A	UGCCAGUCUCUAGGUCCCUGAGACCCUUUAACCUGUGAGGACAUCCAGGGUCACAGGUGAGGUUCUUGAGAGCCUGGCGUCUGGCC
0.7442790392338583	U9C_C78G	UGCCAGUCCCUAGGUCCCUGAGACCCUUUAACCUGUGAGGACAUCCAGGGUCACAGGUGAGGUUCUUGGGAGCCUGGGGUCUGGCC
0.6073570344129554	C18A_G69A	UGCCAGUCUCUAGGUCCAUGAGACCCUUUAACCUGUGAGGACAUCCAGGGUCACAGGUGAGGUUCUUGAGAGCCUGGCGUCUGGCC
1.1113628960808837	G6U_C81A	UGCCAUUCUCUAGGUCCCUGAGACCCUUUAACCUGUGAGGACAUCCAGGGUCACAGGUGAGGUUCUUGGGAGCCUGGCGUAUGGCC
0.9075223972814335	U15A_G72U	UGCCAGUCUCUAGGACCCUGAGACCCUUUAACCUGUGAGGACAUCCAGGGUCACAGGUGAGGUUCUUGGGAUCCUGGCGUCUGGCC
0.9118354072398194	C3G_G84U	UGGCAGUCUCUAGGUCCCUGAGACCCUUUAACCUGUGAGGACAUCCAGGGUCACAGGUGAGGUUCUUGGGAGCCUGGCGUCUGUCC
1.4462902345881077	C3G_G84C	UGGCAGUCUCUAGGUCCCUGAGACCCUUUAACCUGUGAGGACAUCCAGGGUCACAGGUGAGGUUCUUGGGAGCCUGGCGUCUGCCC
0.14779290429042855	A21U_U66G	UGCCAGUCUCUAGGUCCCUGUGACCCUUUAACCUGUGAGGACAUCCAGGGUCACAGGUGAGGUUCGUGGGAGCCUGGCGUCUGGCC
0.43279709072978273	A21G_U66G	UGCCAGUCUCUAGGUCCCUGGGACCCUUUAACCUGUGAGGACAUCCAGGGUCACAGGUGAGGUUCGUGGGAGCCUGGCGUCUGGCC
0.39805555555555594	U9G_C78U	UGCCAGUCGCUAGGUCCCUGAGACCCUUUAACCUGUGAGGACAUCCAGGGUCACAGGUGAGGUUCUUGGGAGCCUGGUGUCUGGCC
0.7084406748911465	C3G_G84A	UGGCAGUCUCUAGGUCCCUGAGACCCUUUAACCUGUGAGGACAUCCAGGGUCACAGGUGAGGUUCUUGGGAGCCUGGCGUCUGACC
0.7314461148887942	C81U	UGCCAGUCUCUAGGUCCCUGAGACCCUUUAACCUGUGAGGACAUCCAGGGUCACAGGUGAGGUUCUUGGGAGCCUGGCGUUUGGCC
0.5824249863611567	G6A	UGCCAAUCUCUAGGUCCCUGAGACCCUUUAACCUGUGAGGACAUCCAGGGUCACAGGUGAGGUUCUUGGGAGCCUGGCGUCUGGCC
0.8639117826617829	A12C_U75A	UGCCAGUCUCUCGGUCCCUGAGACCCUUUAACCUGUGAGGACAUCCAGGGUCACAGGUGAGGUUCUUGGGAGCCAGGCGUCUGGCC
1.0072654861640011	U15C	UGCCAGUCUCUAGGCCCCUGAGACCCUUUAACCUGUGAGGACAUCCAGGGUCACAGGUGAGGUUCUUGGGAGCCUGGCGUCUGGCC
0.6540216924398624	C3G	UGGCAGUCUCUAGGUCCCUGAGACCCUUUAACCUGUGAGGACAUCCAGGGUCACAGGUGAGGUUCUUGGGAGCCUGGCGUCUGGCC
0.3049619175627237	G69U	UGCCAGUCUCUAGGUCCCUGAGACCCUUUAACCUGUGAGGACAUCCAGGGUCACAGGUGAGGUUCUUGUGAGCCUGGCGUCUGGCC
0.9202619336569575	C3U	UGUCAGUCUCUAGGUCCCUGAGACCCUUUAACCUGUGAGGACAUCCAGGGUCACAGGUGAGGUUCUUGGGAGCCUGGCGUCUGGCC
0.8361522024983565	C24U_U63A	UGCCAGUCUCUAGGUCCCUGAGAUCCUUUAACCUGUGAGGACAUCCAGGGUCACAGGUGAGGAUCUUGGGAGCCUGGCGUCUGGCC
0.1254623371835828	G6A_C81G	UGCCAAUCUCUAGGUCCCUGAGACCCUUUAACCUGUGAGGACAUCCAGGGUCACAGGUGAGGUUCUUGGGAGCCUGGCGUGUGGCC
0.5606099170437404	U15G_G72C	UGCCAGUCUCUAGGGCCCUGAGACCCUUUAACCUGUGAGGACAUCCAGGGUCACAGGUGAGGUUCUUGGGACCCUGGCGUCUGGCC
0.8914271436448858	C24U_U63C	UGCCAGUCUCUAGGUCCCUGAGAUCCUUUAACCUGUGAGGACAUCCAGGGUCACAGGUGAGGCUCUUGGGAGCCUGGCGUCUGGCC
0.7242726824457596	G6C	UGCCACUCUCUAGGUCCCUGAGACCCUUUAACCUGUGAGGACAUCCAGGGUCACAGGUGAGGUUCUUGGGAGCCUGGCGUCUGGCC
0.40033134095634115	G72C	UGCCAGUCUCUAGGUCCCUGAGACCCUUUAACCUGUGAGGACAUCCAGGGUCACAGGUGAGGUUCUUGGGACCCUGGCGUCUGGCC
0.440328454097984	C18G	UGCCAGUCUCUAGGUCCGUGAGACCCUUUAACCUGUGAGGACAUCCAGGGUCACAGGUGAGGUUCUUGGGAGCCUGGCGUCUGGCC
0.4544674482174467	G6A_C81A	UGCCAAUCUCUAGGUCCCUGAGACCCUUUAACCUGUGAGGACAUCCAGGGUCACAGGUGAGGUUCUUGGGAGCCUGGCGUAUGGCC
0.15309829059829072	A21G_U66A	UGCCAGUCUCUAGGUCCCUGGGACCCUUUAACCUGUGAGGACAUCCAGGGUCACAGGUGAGGUUCAUGGGAGCCUGGCGUCUGGCC
0.9285744147157193	U75C	UGCCAGUCUCUAGGUCCCUGAGACCCUUUAACCUGUGAGGACAUCCAGGGUCACAGGUGAGGUUCUUGGGAGCCCGGCGUCUGGCC
0.924968839031339	U9C	UGCCAGUCCCUAGGUCCCUGAGACCCUUUAACCUGUGAGGACAUCCAGGGUCACAGGUGAGGUUCUUGGGAGCCUGGCGUCUGGCC
0.24949351060462213	A21G	UGCCAGUCUCUAGGUCCCUGGGACCCUUUAACCUGUGAGGACAUCCAGGGUCACAGGUGAGGUUCUUGGGAGCCUGGCGUCUGGCC
0.4098323471400387	A12C_U75C	UGCCAGUCUCUCGGUCCCUGAGACCCUUUAACCUGUGAGGACAUCCAGGGUCACAGGUGAGGUUCUUGGGAGCCCGGCGUCUGGCC
0.4938992799437989	G84C	UGCCAGUCUCUAGGUCCCUGAGACCCUUUAACCUGUGAGGACAUCCAGGGUCACAGGUGAGGUUCUUGGGAGCCUGGCGUCUGCCC
0.4803772593526706	C3A	UGACAGUCUCUAGGUCCCUGAGACCCUUUAACCUGUGAGGACAUCCAGGGUCACAGGUGAGGUUCUUGGGAGCCUGGCGUCUGGCC
0.7750600961538464	U15A_G72C	UGCCAGUCUCUAGGACCCUGAGACCCUUUAACCUGUGAGGACAUCCAGGGUCACAGGUGAGGUUCUUGGGACCCUGGCGUCUGGCC
0.8136890629946185	U63A	UGCCAGUCUCUAGGUCCCUGAGACCCUUUAACCUGUGAGGACAUCCAGGGUCACAGGUGAGGAUCUUGGGAGCCUGGCGUCUGGCC
0.11805169395530808	C81G	UGCCAGUCUCUAGGUCCCUGAGACCCUUUAACCUGUGAGGACAUCCAGGGUCACAGGUGAGGUUCUUGGGAGCCUGGCGUGUGGCC
1.0562029017420238	G6U	UGCCAUUCUCUAGGUCCCUGAGACCCUUUAACCUGUGAGGACAUCCAGGGUCACAGGUGAGGUUCUUGGGAGCCUGGCGUCUGGCC
0.6538572827635329	C78A	UGCCAGUCUCUAGGUCCCUGAGACCCUUUAACCUGUGAGGACAUCCAGGGUCACAGGUGAGGUUCUUGGGAGCCUGGAGUCUGGCC
0.5609087814840026	C3U_G84C	UGUCAGUCUCUAGGUCCCUGAGACCCUUUAACCUGUGAGGACAUCCAGGGUCACAGGUGAGGUUCUUGGGAGCCUGGCGUCUGCCC
0.3680873795235499	U9A_C78G	UGCCAGUCACUAGGUCCCUGAGACCCUUUAACCUGUGAGGACAUCCAGGGUCACAGGUGAGGUUCUUGGGAGCCUGGGGUCUGGCC
0.23602653133903093	U15C_G72C	UGCCAGUCUCUAGGCCCCUGAGACCCUUUAACCUGUGAGGACAUCCAGGGUCACAGGUGAGGUUCUUGGGACCCUGGCGUCUGGCC
0.2783385061668291	C18U_G69U	UGCCAGUCUCUAGGUCCUUGAGACCCUUUAACCUGUGAGGACAUCCAGGGUCACAGGUGAGGUUCUUGUGAGCCUGGCGUCUGGCC
0.19338731443994608	U66G	UGCCAGUCUCUAGGUCCCUGAGACCCUUUAACCUGUGAGGACAUCCAGGGUCACAGGUGAGGUUCGUGGGAGCCUGGCGUCUGGCC
0.6155359425520714	C18A	UGCCAGUCUCUAGGUCCAUGAGACCCUUUAACCUGUGAGGACAUCCAGGGUCACAGGUGAGGUUCUUGGGAGCCUGGCGUCUGGCC
0.5467796092796091	A12C	UGCCAGUCUCUCGGUCCCUGAGACCCUUUAACCUGUGAGGACAUCCAGGGUCACAGGUGAGGUUCUUGGGAGCCUGGCGUCUGGCC
0.7889064856711914	A12U	UGCCAGUCUCUUGGUCCCUGAGACCCUUUAACCUGUGAGGACAUCCAGGGUCACAGGUGAGGUUCUUGGGAGCCUGGCGUCUGGCC
0.8188744095816464	U15A	UGCCAGUCUCUAGGACCCUGAGACCCUUUAACCUGUGAGGACAUCCAGGGUCACAGGUGAGGUUCUUGGGAGCCUGGCGUCUGGCC
